# Systems Analysis of Immune Changes after B-cell Depletion in Autoimmune Multiple Sclerosis

**DOI:** 10.1101/2024.02.07.576204

**Authors:** Jessica Wei, Jeonghyeon Moon, Yoshiaki Yasumizu, Le Zhang, Khadir Radassi, Nicholas Buitrago-Pocasangre, M. Elizabeth Deerhake, Nicolas Strauli, Chun-Wei Chen, Ann Herman, Rosetta Pedotti, Catarina Raposo, Isaiah Yim, Jenna Pappalardo, Erin E. Longbrake, Tomokazu S. Sumida, Pierre-Paul Axisa, David A. Hafler

**Affiliations:** Department of Neurology, Yale School of Medicine, New Haven, CT, USA; Department of Immunobiology, Yale School of Medicine, New Haven, CT, USA; Department of Experimental Immunology, Immunology Frontier Research Center, Osaka University, Suita, Osaka, Japan; Genentech, San Francisco, CA; Roche, Basel, Switzerland; Department of Biomedical Engineering, Yale University, New Haven, CT, USA; Centre de recherches en cancérologie de Toulouse (CRCT), Inserm, Toulouse, France; Broad Institute, Boston, MA, USA

## Abstract

Multiple sclerosis (MS) is a complex genetically mediated autoimmune disease of the central nervous system where anti-CD20-mediated B cell depletion is remarkably effective in the treatment of early disease. While previous studies investigated the effect of B cell depletion on select immune cell subsets using flow cytometry-based methods, the therapeutic impact on patient immune landscape is unknown. In this study, we explored how a therapy-driven “*in vivo perturbation*” modulates the diverse immune landscape by measuring transcriptomic granularity with single-cell RNA sequencing (scRNAseq). We demonstrate that B cell depletion leads to cell type-specific changes in the abundance and function of CSF macrophages and peripheral blood monocytes. Specifically, a CSF-specific macrophage population with an anti-inflammatory transcriptomic signature and peripheral CD16^+^ monocytes increased in frequency post-B cell depletion. This was accompanied by increases in TNFα messenger RNA and protein in monocytes post-B cell depletion, consistent with the finding that anti-TNFα treatment exacerbates autoimmune activity in MS. In parallel, B cell depletion induced changes in peripheral CD4^+^ T cell populations, including increases in the frequency of TIGIT^+^ regulatory T cells and marked decreases in the frequency of myelin peptide loaded-tetramer binding CD4^+^ T cells. Collectively, this study provides an exhaustive transcriptomic map of immunological changes, revealing different mechanisms of action contributing to the high efficacy in B cell depletion treatment of MS.
