## supplementary tables for "Systems Analysis of Immune Changes after B-cell Depletion in Autoimmune Multiple Sclerosis"

### Sheet: Suppl Table 1
Supplementary Table 1. Characteristics of patient cohorts
Characteristic	Study cohort
	Serial CSF (5) scRNA Seq	Serial blood with initial CSF scRNA Seq (18)		Single Blood
				Flow cytometry (4)
Female, n (%)	4 (80)	14 (77.7)		2 (50)
Race, n (%)
White	4 (100)	12 (66.7)		4 (100)
Black	0	5 (27.8)		0
Other, or not specified	0	1 (5.6)		0
Age, mean (SD)	31 (6.8)	36.4 (9.9)		40.8 (13.3)
Months since diagnosis, mean (SD)	1.3 (2.2)	0.2 (0.5)		1.6 (2.3)
Baseline EDSS, median (range)	1 (0, 3)	2.25 (0, 6.5)		3.25 (2, 3.5)

### Sheet: Suppl Table 2
Supplementary Table 2: Antibody information
Antigen	Clone	Fluorophore	Supplier	Product#
CD14	63D3	BV750	BioLegend	367136
CD16	3G8	BUV496	BD Biosciences	612944
CD3	HIT3a	PE-Cy5	BD Biosciences	555341
CD19	HIB19	PE-Cy5	BD Biosciences	555414
CD56	B159	PE-Cy5	BD Biosciences	555517
HLA-DR	G46-6	BUV395	BD Biosciences	564040
CD54	HA58	BUV661	BD Biosciences	741617
CD86	2331 (FUN-1)	BV421	BD Biosciences	562432
TREML1	268420	BV510	BD Biosciences	748123
CD41	HIP8	BV650	BD Biosciences	740575
TIM3	7D3	BB515	BD Biosciences	565568
CD80	2D10.4	PerCP-Cy5.5	BD Biosciences	567436
CD301	H037G3	PE	BioLegend	354704
CD81	5A6	PE-Cy7	BioLegend	349512
CD11b	ICRF44	APC	BD Biosciences	550019
CD163	GHI/61	APC-CY7	BioLegend	333622
CD180	G28-8	BUV395	BD Biosciences	743630
CX3CR1	2A9-1	BUV661	BD Biosciences	750690
IL10RA	3F9	BV421	BD Biosciences	742942
CD93	R139	BV510	BD Biosciences	743196
IL21R	17A12	BV650	BD Biosciences	742421
PTGES	Polyclonal	FITC	Novus	NBP2-99619F
CD30	BY88	PerCP-Cy5.5	BioLegend	333912
TNF	MAb11	BV750	BD Biosciences	566359
TNF	MAb11	PE	BD Biosciences	554513
CD31	WM59	PE-Cy7	BD Biosciences	563651
S100A8	REA917	APC	Miltenyi	130-115-255
CD83	HB15e	APC-CY7	BioLegend	305330
HLA-DR	L203.rMAb	BV510	BD Biosciences	752487
CD127	HIL-7R-M21	BUV395	BD Biosciences	742547
CD4	RPA-T4	BUV496	BD Biosciences	741134
CD196	11A9	BUV661	BD Biosciences	569509
CD183	1C6/CXCR3	BV421	BD Biosciences	562558
TIGIT	741182	BV650	BD Biosciences	747840
CD74	MB741	FITC	BD Biosciences	555540
CD25	M-A251	PerCP-Cy5.5	BioLegend	356112
CD120b	3G7A02	PE-Cy7	BioLegend	358412
CD45RA	HI100	APC-Cy7	BioLegend	304128
Live/Dead		ViaKrome 808	Beckman Coulter	C36628
		True-Stain Monocyte Blocker	BioLegend	426102
		Fc Block	BD Biosciences	564220

### Sheet: Suppl Table 3
Supplementary Table 3: Myelin peptide information of tetramer
	Sequence Position	Source Protein	Peptide
DR2	85-99	MBP	NPVVHFFKNIVTPRT
	222-241	MOG	VALIICYNWLHRRLAGQFLE
	30-49	PLP	ALFCGCGHEALTGTEKLIET
	129-148	PLP	QHQAHSLERVCHCLGKWLGH
DR4	97-109	MOG	RTELLKDAIGEGK
	97-109	MOG (E107S)	FFRDHSYQSEA
	180-199	PLP	TWTTCQSIAFPSKTSASIGS
	88-102	PLP	VVHFFKNIVTPRTPP
