## supplementary data 1 for "Systems Analysis of Immune Changes after B-cell Depletion in Autoimmune Multiple Sclerosis"

var	Estimate	Std. Error	t value	Pr(>|t|)	cell	component	padj
conditionpost	-6.638435374483716e-4	3.751312645759031e-4	-1.769629993913907	0.076806587117346	TnaiveAct	NMF_0	1
conditionpost	-0.0048942450000486115	0.0010347638985048172	-4.729818084222454	2.265124899826005e-6	TnaiveAct	NMF_1	3.624199839721608e-4
conditionpost	-0.0020182204811469	5.002750140120323e-4	-4.034222027123583	5.502114914879528e-5	TnaiveAct	NMF_2	0.007978066626575315
conditionpost	-0.00875991687601189	9.066312490000719e-4	-9.662050459515095	4.974225207642318e-22	TnaiveAct	NMF_3	9.898708163208213e-20
conditionpost	-0.006423926450847179	8.897272940074847e-4	-7.220107210505716	5.412550463755375e-13	TnaiveAct	NMF_4	1.0175594871860105e-10
conditionpost	0.0015737527128613928	3.9333869821554795e-4	4.001011647216524	6.333741272137412e-5	TnaiveAct	NMF_5	0.009057250019156499
conditionpost	-8.168994881148128e-4	6.755467693332781e-4	-1.2092419432647734	0.22658659830355743	TnaiveAct	NMF_6	1
conditionpost	-0.00504722504929502	5.043890426512159e-4	-10.006611211784723	1.6540181911878355e-23	TnaiveAct	NMF_7	3.3245765642875495e-21
conditionpost	-0.009553715054195831	0.0010722606964913676	-8.909880857759058	5.612236956285277e-19	TnaiveAct	NMF_8	1.1056106803881995e-16
conditionpost	-6.120790428642553e-4	6.081765656524935e-4	-1.006416684614566	0.3142293875290671	TnaiveAct	NMF_9	1
conditionpost	0.020811750929194107	0.0017945027001026591	11.597503268177595	5.538783442743001e-31	TnaiveAct	NMF_10	1.1409893892050582e-28
conditionpost	-1.3659760089510296e-5	4.876186807114844e-4	-0.028013200949519285	0.977651948789801	TnaiveAct	NMF_11	1
conditionpost	-0.0012881355669549757	8.602934249185551e-4	-1.497321180941171	0.1343887260314217	TnaiveSOX4	NMF_0	1
conditionpost	-0.005081547878794023	0.002200094320010046	-2.3096954674065158	0.020955777446663347	TnaiveSOX4	NMF_1	1
conditionpost	-0.0024817944912776625	9.981802740900581e-4	-2.4863189102189662	0.012947790031834053	TnaiveSOX4	NMF_2	1
conditionpost	-0.01185508650503165	0.0018656057893401564	-6.354550662723157	2.3249496375571972e-10	TnaiveSOX4	NMF_3	4.231408340354099e-8
conditionpost	-0.011089149268696903	0.0016945466096242071	-6.544021395289977	6.747142095098646e-11	TnaiveSOX4	NMF_4	1.2347270034030523e-8
conditionpost	7.141117746950163e-4	8.308861326972822e-4	0.8594580491755416	0.39013943614792557	TnaiveSOX4	NMF_5	1
conditionpost	-4.2612197998044343e-4	0.00120382115971093	-0.3539744891033207	0.723376686616204	TnaiveSOX4	NMF_6	1
conditionpost	-0.004154183750297492	0.0011346052016942127	-3.661347351567216	2.541397185238191e-4	TnaiveSOX4	NMF_7	0.0345630017192394
conditionpost	-0.00513921160676419	0.0018712730696814914	-2.746371809668021	0.006052846654826213	TnaiveSOX4	NMF_8	0.6924839107039663
conditionpost	0.028867794934816865	0.00291407754500282	9.906323523998374	7.157224140596385e-23	TnaiveSOX4	NMF_9	1.431444828119277e-20
conditionpost	0.00998611420391299	0.003554060534126055	2.80977605981283	0.0049817220402349725	TnaiveSOX4	NMF_10	0.5878432007477268
conditionpost	-7.468905872528975e-4	9.942950487600083e-4	-0.7511760097612369	0.4525909922199496	TnaiveSOX4	NMF_11	1
conditionpost	0.002245919840202024	9.086908152181074e-4	2.4715995832564346	0.013475979267300505	TcmTfh	NMF_0	1
conditionpost	-0.005622339828197263	0.0028824914048693464	-1.9505139958785427	0.051157027969732316	TcmTfh	NMF_1	1
conditionpost	-0.0023634753883646524	0.0016410394104633887	-1.4402307301670871	0.14984942070303814	TcmTfh	NMF_2	1
conditionpost	-0.012161702547558212	0.0016058645153789305	-7.57330548815848	4.134453687893181e-14	TcmTfh	NMF_3	7.938151080754907e-12
conditionpost	-0.002345578202581899	0.001240121524102631	-1.8914099602288506	0.05861325304699919	TcmTfh	NMF_4	1
conditionpost	0.008210534999744556	0.0013868706465592759	5.9201880291534685	3.376680388117544e-9	TcmTfh	NMF_5	5.909190679205702e-7
conditionpost	-0.010122390460022147	0.0021188310587935896	-4.777346649706743	1.8145082750932594e-6	TcmTfh	NMF_6	2.9395034056510803e-4
conditionpost	-0.003910284551413727	0.001229604497100885	-3.1801156881202437	0.0014789521371606587	TcmTfh	NMF_7	0.19226377783088563
conditionpost	-0.005671047750657942	0.00246382039284313	-2.301729365959922	0.021381337358389187	TcmTfh	NMF_8	1
conditionpost	0.0015940962875907647	9.521048925905301e-4	1.674286415285059	0.09412156043861707	TcmTfh	NMF_9	1
conditionpost	0.03495874542656381	0.003468758264743652	10.078172867185177	1.0223718521639537e-23	TcmTfh	NMF_10	2.0651911413711864e-21
conditionpost	-4.194488847415477e-4	0.0015707250822775823	-0.2670415653726867	0.7894454762825284	TcmTfh	NMF_11	1
conditionpost	0.0010369284218264083	8.757873635217825e-4	1.18399564211184	0.23644497351657232	TcmTh17	NMF_0	1
conditionpost	-8.285099948619458e-4	0.0017415350555582383	-0.4757354680962032	0.6342739957517798	TcmTh17	NMF_1	1
conditionpost	-0.006952845061506543	0.0017497130568542856	-3.973705879526719	7.129615495513633e-5	TcmTh17	NMF_2	0.01012405400362936
conditionpost	-0.014710902719302664	0.0011303155594724274	-13.014863500745712	2.1735500909213872e-38	TcmTh17	NMF_3	4.5209841891164856e-36
conditionpost	-0.004952981919226263	0.001160973211131464	-4.266232736239603	2.0076488978275658e-5	TcmTh17	NMF_4	0.0030315498357196243
conditionpost	0.006600197681922126	0.0013413186115357086	4.920678521239184	8.772082377908932e-7	TcmTh17	NMF_5	1.4737098394887005e-4
conditionpost	-0.007303674939276736	0.0014766634303475443	-4.946066103606127	7.705053934983432e-7	TcmTh17	NMF_6	1.3021541150122e-4
conditionpost	-0.00678363898100857	8.684557761917285e-4	-7.811150742477127	6.2793003124003744e-15	TcmTh17	NMF_7	1.2119049602932723e-12
conditionpost	-0.013011455857748318	0.0023391435590321467	-5.562487093837024	2.733038882178958e-8	TcmTh17	NMF_8	4.728157266169598e-6
conditionpost	-0.0014123292782457972	6.337119313203136e-4	-2.2286613340280104	0.025860194304376565	TcmTh17	NMF_9	1
conditionpost	0.057562061201960064	0.003016714322456733	19.08104482199794	1.1825844802806742e-79	TcmTh17	NMF_10	2.5070790981950294e-77
conditionpost	-0.001243578181641515	0.0012155335723486552	-1.0230718508569632	0.3063004202011268	TcmTh17	NMF_11	1
conditionpost	0.006075608051850242	0.001444564723348638	4.20583996940366	2.6457245416537486e-5	TcmTh2	NMF_0	0.003942129567064086
conditionpost	-0.0051453957966482965	0.0030048733569269263	-1.7123503008161631	0.08689289697213946	TcmTh2	NMF_1	1
conditionpost	-0.005226160198650336	0.002232756037739046	-2.340676773599725	0.019287142448261543	TcmTh2	NMF_2	1
conditionpost	-0.011195824827576955	0.001769034209932107	-6.32877802176965	2.6824617509142016e-10	TcmTh2	NMF_3	4.8552557691547046e-8
conditionpost	-0.0039236383311492965	0.0013194045455872953	-2.9737947654279155	0.0029551831261093653	TcmTh2	NMF_4	0.3664427076375613
conditionpost	0.019812395729866084	0.003256768389252449	6.083452478612941	1.2619609905089093e-9	TcmTh2	NMF_5	2.2462905631058587e-7
conditionpost	-0.001781069894823872	0.002574461310327933	-0.6918223582070459	0.4890803746197898	TcmTh2	NMF_6	1
conditionpost	-0.007696869078119662	0.001652010000531204	-4.659093513746728	3.2568123621876356e-6	TcmTh2	NMF_7	5.145763532256464e-4
conditionpost	-0.011363252330453771	0.00393225660063603	-2.889753514207542	0.0038716946071842753	TcmTh2	NMF_8	0.464603352862113
conditionpost	2.4429312973150454e-4	0.0011475269730355133	0.21288661222950114	0.83142391014369	TcmTh2	NMF_9	1
conditionpost	0.03218182287942053	0.003938366192908538	8.171363784649444	3.8111111313409664e-16	TcmTh2	NMF_10	7.469777817428295e-14
conditionpost	-0.006073995867055385	0.0020924339989997344	-2.902837494496359	0.0037138335731539	TcmTh2	NMF_11	0.4493738623516219
conditionpost	-9.785767278727932e-4	2.080453904962796e-4	-4.703669355703859	2.560052236965055e-6	Tnaive	NMF_0	4.070483056774437e-4
conditionpost	-0.006975666223022111	5.353604882618113e-4	-13.029848813965422	9.167546500411779e-39	Tnaive	NMF_1	1.916017218586062e-36
conditionpost	-0.0019551714939131685	2.6281103317177354e-4	-7.439457431892772	1.0223101289708388e-13	Tnaive	NMF_2	1.952612346334302e-11
conditionpost	-0.01145902453834073	4.775101497952416e-4	-23.997447055846685	9.446155402649308e-127	Tnaive	NMF_3	2.030923411569601e-124
conditionpost	-0.003741124818432403	3.474278208887089e-4	-10.768063446567778	5.110599776394982e-27	Tnaive	NMF_4	1.0476729541609713e-24
conditionpost	6.004087345833951e-4	2.133268244801512e-4	2.814501814511656	0.0048866294784986174	Tnaive	NMF_5	0.5815089079413355
conditionpost	-5.592979348621202e-4	3.9711404270079516e-4	-1.4084063385376733	0.15901514713459167	Tnaive	NMF_6	1
conditionpost	-0.004915743330702092	2.594125301305434e-4	-18.94952155251852	7.012836259397903e-80	Tnaive	NMF_7	1.4937341232517534e-77
conditionpost	-0.005729401482942132	5.651827642765296e-4	-10.137254433574485	3.9208307821158396e-24	Tnaive	NMF_8	7.998494795516313e-22
conditionpost	6.550894868377591e-4	2.957634120042756e-4	2.214910500249061	0.026769359492480032	Tnaive	NMF_9	1
conditionpost	0.02829617322898991	9.35262014423105e-4	30.254808591198646	8.375458475772865e-200	Tnaive	NMF_10	1.809099030766939e-197
conditionpost	7.175849428604911e-4	2.612548861517274e-4	2.7466852522090006	0.006021599223512751	Tnaive	NMF_11	0.6924839107039663
conditionpost	0.0017583843900024277	5.099210392521758e-4	3.4483464196362332	5.650999243002753e-4	TcmTh0	NMF_0	0.07572338985623689
conditionpost	-0.008632149772076929	0.0012014932817910183	-7.184517718825132	6.96249435273954e-13	TcmTh0	NMF_1	1.301986443962294e-10
conditionpost	-0.004651412745939686	7.726858222987039e-4	-6.019798230672787	1.7743901870290507e-9	TcmTh0	NMF_2	3.1406706310414195e-7
conditionpost	-0.015697564157609402	9.404643491306345e-4	-16.691291033115967	3.7028864782289584e-62	TcmTh0	NMF_3	7.813090469063103e-60
conditionpost	-0.0034424257643824404	7.64138084871524e-4	-4.504978658354951	6.672565225026898e-6	TcmTh0	NMF_4	0.0010342476098791692
conditionpost	0.00602424558818278	6.679632031550707e-4	9.018828521882252	2.0550563784706161e-19	TcmTh0	NMF_5	4.06901162937182e-17
conditionpost	-0.0013220108721903703	8.234717424539953e-4	-1.605411338403305	0.10841785671466642	TcmTh0	NMF_6	1
conditionpost	-0.005367898920511748	5.338175062525404e-4	-10.05568168454236	9.774625467462345e-24	TcmTh0	NMF_7	1.984248969894856e-21
conditionpost	-0.009397035716405109	0.001701767081313884	-5.52192824716643	3.391403440334127e-8	TcmTh0	NMF_8	5.833213917374699e-6
conditionpost	-5.59821546753229e-4	4.914084548848073e-4	-1.1392183858221543	0.25462464956866016	TcmTh0	NMF_9	1
conditionpost	0.0408860685200352	0.0019587282725872287	20.873782796850097	8.098475620851628e-96	TcmTh0	NMF_10	1.7330737828622483e-93
conditionpost	0.0014248387726006739	6.61596992037631e-4	2.153635505827134	0.031279743093858114	TcmTh0	NMF_11	1
conditionpost	0.004418431617759797	0.0016532464194814083	2.672578972919097	0.007562337823647764	TregEff	NMF_0	0.8545441740721974
conditionpost	-0.00407409410571578	0.007627165386207468	-0.5341557314442322	0.5932680711290308	TregEff	NMF_1	1
conditionpost	0.0021121859616101534	0.0023249755850197336	0.9084766202360899	0.3636896596142145	TregEff	NMF_2	1
conditionpost	-0.01293214596514175	0.0021516460478900983	-6.0103500656267315	2.0431856613854795e-9	TregEff	NMF_3	3.596006764038444e-7
conditionpost	-0.003757859146819033	0.0015743606078205406	-2.386911313807076	0.017043936302086116	TregEff	NMF_4	1
conditionpost	0.025050467261607524	0.0052304166879643095	4.789382711945503	1.7430611521292297e-6	TregEff	NMF_5	2.858620289491937e-4
conditionpost	-0.011408257553949202	0.0029483343902189122	-3.869390660637427	1.1111629195916112e-4	TregEff	NMF_6	0.015556280874282557
conditionpost	-0.006069454800631506	0.002388480263124237	-2.5411366777184052	0.011092528161072524	TregEff	NMF_7	1
conditionpost	-0.0021153386198750285	0.00383054490775529	-0.5522291660364903	0.5808269809504418	TregEff	NMF_8	1
conditionpost	-0.0013102542414006717	0.0014377568690328634	-0.9113183665622415	0.3621910639675654	TregEff	NMF_9	1
conditionpost	0.02364519676024446	0.004972314464479517	4.755370346979764	2.0615590554070714e-6	TregEff	NMF_10	3.319110079205385e-4
conditionpost	-5.541800650972525e-5	0.0022017388857244807	-0.02517010843976169	0.9799207292122332	TregEff	NMF_11	1
conditionpost	0.013424422967360789	0.0032873122599176964	4.083707876201847	4.605921612942407e-5	TemTh117	NMF_0	0.006770704771025339
conditionpost	-0.0033474356588795986	0.0035792679581761007	-0.9352291300887577	0.34978251562765095	TemTh117	NMF_1	1
conditionpost	-9.136370497502655e-4	0.003945452915087366	-0.23156708986604	0.8168978302820628	TemTh117	NMF_2	1
conditionpost	-0.010913822229660863	0.0027066634413958897	-4.032205135941227	5.731747724784363e-5	TemTh117	NMF_3	0.008253716723689483
conditionpost	0.0021843257489071073	0.002059183229941702	1.060772891477437	0.2889205042193048	TemTh117	NMF_4	1
conditionpost	0.008178962926657152	0.002132943024126223	3.834590438723851	1.2964442894109618e-4	TemTh117	NMF_5	0.018020575622812368
conditionpost	-0.005111768055546906	0.0025276662705510764	-2.022327122493291	0.04327471154802384	TemTh117	NMF_6	1
conditionpost	-0.007861021306390612	0.0017652913357133677	-4.453101393155546	8.92799474883091e-6	TemTh117	NMF_7	0.0013749111913199602
conditionpost	-0.007367486961768182	0.004210944145548087	-1.7496045321705986	0.08033910357799515	TemTh117	NMF_8	1
conditionpost	9.124823083016968e-4	0.001601630966468047	0.5697206955943938	0.568930785258875	TemTh117	NMF_9	1
conditionpost	0.046426753870820826	0.0065257048156937844	7.114442835227283	1.5560537133754628e-12	TemTh117	NMF_10	2.8942599068783607e-10
conditionpost	-0.0254457941849075	0.005777736872867631	-4.404110942539018	1.117966742472621e-5	TemTh117	NMF_11	0.0017104891159831102
conditionpost	-0.001417964282051195	0.0013006304213196733	-1.0902130680693058	0.2757595338628218	TregNaive	NMF_0	1
conditionpost	-0.02862942168970562	0.006737863821943715	-4.249035368816152	2.2523491563948333e-5	TregNaive	NMF_1	0.00337852373459225
conditionpost	-0.0018662235002166118	0.0017181267308873662	-1.0861966504954834	0.2775317694912074	TregNaive	NMF_2	1
conditionpost	-0.006875294419123387	0.0027121455172874945	-2.535002040008382	0.01132543950640593	TregNaive	NMF_3	1
conditionpost	-0.0013559634567389888	0.0021102642929214962	-0.6425562244915604	0.5205907388527918	TregNaive	NMF_4	1
conditionpost	0.0024650395915835066	0.0015874069330159071	1.552871882007085	0.1206226891417516	TregNaive	NMF_5	1
conditionpost	0.00240672291895223	0.0022754759549783446	1.05767890611489	0.2903382454110612	TregNaive	NMF_6	1
conditionpost	-0.0015862986829086117	0.001588580563546308	-0.9985635726068546	0.31813513982802455	TregNaive	NMF_7	1
conditionpost	-0.010580639880642843	0.00332878743273966	-3.178526744176861	0.0015044204491741335	TregNaive	NMF_8	0.1940702379434632
conditionpost	-0.001727471887210373	0.0016271996938212038	-1.0616225493219562	0.2885439382779631	TregNaive	NMF_9	1
conditionpost	0.02167101763573359	0.006052112222767838	3.5807362517515733	3.51362042532693e-4	TregNaive	NMF_10	0.04743387574191355
conditionpost	6.729138827857783e-4	0.0018577466018427835	0.3622204891228354	0.7172281328752149	TregNaive	NMF_11	1
conditionpost	0.007296807199654224	0.0015171544283260126	4.809534918409938	1.5405202538150388e-6	TemTh1pre	NMF_0	2.5572636213329645e-4
conditionpost	-0.00959421999432045	0.001900573248588774	-5.048066419668073	4.561677505446233e-7	TemTh1pre	NMF_1	7.754851759258596e-5
conditionpost	0.0029316239878462956	0.0017124148616006547	1.7119823318433496	0.0869387587188853	TemTh1pre	NMF_2	1
conditionpost	-0.008669335535223957	0.0013771147951088275	-6.295288937433031	3.230326817894484e-10	TemTh1pre	NMF_3	5.8145882722100715e-8
conditionpost	-0.00355026626068986	0.001160277964505526	-3.0598411495325366	0.0022218918701272555	TemTh1pre	NMF_4	0.28218026750616143
conditionpost	0.009391599706806274	0.0012795657690839591	7.339677204345438	2.351651179657894e-13	TemTh1pre	NMF_5	4.44462072955342e-11
conditionpost	-0.004576458064405336	0.0013467833235813282	-3.3980655865531126	6.819582411971347e-4	TemTh1pre	NMF_6	0.09001848783802179
conditionpost	-0.004278344456445486	0.0010226127341672977	-4.183738685719864	2.8982488843990997e-5	TemTh1pre	NMF_7	0.0042894083489106675
conditionpost	-0.018715973757354766	0.0025279555230582848	-7.4036008887974605	1.460474182192258e-13	TemTh1pre	NMF_8	2.7749009461652903e-11
conditionpost	-0.0012626091276387455	7.83475591281207e-4	-1.611548772788209	0.1070996930240567	TemTh1pre	NMF_9	1
conditionpost	0.04186458276741391	0.0033195939366280408	12.611356559452837	4.034447900319404e-36	TemTh1pre	NMF_10	8.351307153661167e-34
conditionpost	-0.015936965511446657	0.002537238411351572	-6.281225067437446	3.5349856410634926e-10	TemTh1pre	NMF_11	6.327624297503652e-8
conditionpost	0.0012374205717647297	0.001638559459400573	0.7551880797889444	0.45022577820686405	TnaiveMX1	NMF_0	1
conditionpost	-0.009010682772582474	0.004643597222824262	-1.9404531315276579	0.052466150765928	TnaiveMX1	NMF_1	1
conditionpost	-0.003960234369150127	0.0025049096950487716	-1.5809888783527661	0.1140399772711759	TnaiveMX1	NMF_2	1
conditionpost	-0.01081990616211926	0.003869402051409143	-2.7962734340772135	0.005219387765501744	TnaiveMX1	NMF_3	0.6106683685637041
conditionpost	-4.841684352026772e-4	0.0023325881637928005	-0.20756704621848754	0.8355883398197546	TnaiveMX1	NMF_4	1
conditionpost	0.0034856619134742825	0.0023438141467118424	1.4871750468629727	0.1371274857441104	TnaiveMX1	NMF_5	1
conditionpost	-0.001687526342890307	0.0034835686610261837	-0.4844245964691847	0.6281380375822758	TnaiveMX1	NMF_6	1
conditionpost	-0.00546038746246996	0.006368494090083896	-0.8574063797864068	0.3913238912062502	TnaiveMX1	NMF_7	1
conditionpost	-0.007451709633796648	0.005575043872259206	-1.3366190122512795	0.18150028400383214	TnaiveMX1	NMF_8	1
conditionpost	-0.0011971004832609848	0.002031281628266104	-0.5893325999717854	0.5557052786061805	TnaiveMX1	NMF_9	1
conditionpost	0.029826177941350247	0.006464020424310309	4.614183740691477	4.198683717159406e-6	TnaiveMX1	NMF_10	6.591933435940267e-4
conditionpost	-0.0013307055539385749	0.0033166456055431586	-0.40122030274037934	0.6883011416014875	TnaiveMX1	NMF_11	1
conditionpost	-2.7018477546204367e-4	0.0014340440859782946	-0.1884075797277359	0.8505728905607042	TregAct	NMF_0	1
conditionpost	-0.03663720434653351	0.007566400612255165	-4.842091533878457	1.3654956651661505e-6	TregAct	NMF_1	2.2803777608274714e-4
conditionpost	0.003991193023868299	0.002004139506603942	1.9914746507000718	0.04654050170138761	TregAct	NMF_2	1
conditionpost	-0.012756334339121874	0.0026615402102057447	-4.792839232789864	1.7435733194112404e-6	TregAct	NMF_3	2.858620289491937e-4
conditionpost	-0.006431698363128945	0.001970589913992296	-3.2638441501503035	0.0011143566140827993	TregAct	NMF_4	0.1459807164448467
conditionpost	0.01549516030374671	0.002833418713709633	5.468715311567835	4.996360253963356e-8	TregAct	NMF_5	8.543776034277338e-6
conditionpost	-0.008485197138015077	0.0027135378326482262	-3.1269868567611265	0.0017869760617918895	TregAct	NMF_6	0.22873293590936186
conditionpost	-0.005508989636800328	0.001871595662114819	-2.943472112227177	0.0032762904154776036	TregAct	NMF_7	0.39970743068826764
conditionpost	0.002559252920646637	0.0038471717343611417	0.6652297057052549	0.5059667144097403	TregAct	NMF_8	1
conditionpost	-0.0037353482987630858	0.0014937727252423674	-2.5006135375493743	0.012463218150707021	TregAct	NMF_9	1
conditionpost	0.042103234400757326	0.0062579648419061225	6.727943583002464	2.1385559829324505e-11	TregAct	NMF_10	3.956328568425033e-9
conditionpost	5.851437696258985e-4	0.002042269881530626	0.28651637813282005	0.7745070762679511	TregAct	NMF_11	1
conditionpost	0.07607820787084059	0.005043438231636811	15.08459197410453	1.596877584121323e-50	TemraTh1	NMF_0	3.353442926654778e-48
conditionpost	0.0063153547464268244	0.0033634172300977478	1.877660223035513	0.06047454408107912	TemraTh1	NMF_1	1
conditionpost	-0.003762522206419153	0.002236110525032865	-1.682619067482746	0.09249918577638584	TemraTh1	NMF_2	1
conditionpost	-0.008323821738784144	0.002049380184271077	-4.061628878169698	4.933213702731e-5	TemraTh1	NMF_3	0.00720249200598726
conditionpost	-0.006710625260071038	0.0013954260375519407	-4.809015368413071	1.5525623314005195e-6	TemraTh1	NMF_4	2.561727846810857e-4
conditionpost	-0.023804912653334443	0.004064926637100269	-5.85617276239843	4.97916347996855e-9	TemraTh1	NMF_5	8.663744455145278e-7
conditionpost	-0.0033278738053743873	0.002003515681920335	-1.6610170987953927	0.09676054997923425	TemraTh1	NMF_6	1
conditionpost	-0.005818823574232535	0.001473272336657591	-3.949591280206675	7.915224928621345e-5	TemraTh1	NMF_7	0.011160467149356096
conditionpost	0.0029384925223756094	0.0031833696084530862	0.923076137490528	0.3560034322044756	TemraTh1	NMF_8	1
conditionpost	0.0022001842592560073	0.0015915195615232504	1.382442486066713	0.16688564897072908	TemraTh1	NMF_9	1
conditionpost	0.01662974849897267	0.0036303236901983164	4.5807894606952315	4.722820286157554e-6	TemraTh1	NMF_10	7.367599646405785e-4
conditionpost	-0.025977127394487723	0.0038956611553436276	-6.668220453120066	2.812874269124145e-11	TemraTh1	NMF_11	5.175688655188426e-9
conditionpost	0.019378619159221462	0.005161795243742698	3.754240190505983	1.824326232636748e-4	TemTph	NMF_0	0.025175702010387123
conditionpost	-0.024472941697293877	0.008242656781879366	-2.9690598971796476	0.0030481358141819658	TemTph	NMF_1	0.3749207051443818
conditionpost	-8.455036822019738e-4	0.004435913986381406	-0.19060416518393605	0.8488688781568174	TemTph	NMF_2	1
conditionpost	-0.004965410805477201	0.003874791402250794	-1.2814653203248274	0.2002848312460376	TemTph	NMF_3	1
conditionpost	-4.407106424027737e-4	0.0026712025420865208	-0.164985857664888	0.8689836868138465	TemTph	NMF_4	1
conditionpost	0.017891265035688157	0.0083445509549764	2.1440656462189174	0.03223373715067139	TemTph	NMF_5	1
conditionpost	-0.005020714102351611	0.0052062616123924425	-0.964360701813529	0.33506490487299856	TemTph	NMF_6	1
conditionpost	-0.009331005845215505	0.0036748212742344325	-2.5391726968162316	0.011240458418473051	TemTph	NMF_7	1
conditionpost	-0.0023201247540638632	0.007735513624110375	-0.29993157103781715	0.7642827663727163	TemTph	NMF_8	1
conditionpost	0.009409887047527965	0.0030892203850599424	3.0460394127385566	0.002370812555610133	TemTph	NMF_9	0.29872238200687673
conditionpost	0.017258071875983456	0.009183795025412337	1.8791873978272504	0.06046794849479088	TemTph	NMF_10	1
conditionpost	-0.04297689513724337	0.009795373301551797	-4.387468840052773	1.2504497772231836e-5	TemTph	NMF_11	0.001900683661379239
conditionpost	0.035048261603535955	0.004301566693681849	8.147789886651049	7.808723500594269e-16	TemTh1	NMF_0	1.5227010826158824e-13
conditionpost	-0.012598500583150948	0.0051769859855753065	-2.43355895075905	0.01506896539974769	TemTh1	NMF_1	1
conditionpost	0.010153152363507207	0.004009776111275323	2.532099569089897	0.011440939301070447	TemTh1	NMF_2	1
conditionpost	-0.0058480305210788005	0.0037021659357663137	-1.5796240964191988	0.1144068068112288	TemTh1	NMF_3	1
conditionpost	-5.954736966357965e-4	0.002575787515162156	-0.231181218610072	0.8172059968362773	TemTh1	NMF_4	1
conditionpost	0.01358855970628053	0.004925827571120795	2.7586348710108552	0.0058758419073164665	TemTh1	NMF_5	0.6815976612487101
conditionpost	-0.006503868111228399	0.0035225655877714366	-1.846344077682055	0.06504195300429352	TemTh1	NMF_6	1
conditionpost	-0.006595505195853527	0.0024904528379797054	-2.6483156377311303	0.008175440389823912	TemTh1	NMF_7	0.9156493236602781
conditionpost	-0.02092533140783697	0.00606576772265388	-3.4497416262226688	5.768954608070157e-4	TemTh1	NMF_8	0.0767270962873331
conditionpost	0.00550392509171971	0.002372463755303485	2.319919568598699	0.020480779151699553	TemTh1	NMF_9	1
conditionpost	0.029923650219904733	0.008012284997001677	3.7347211477253532	1.9505891826014884e-4	TemTh1	NMF_10	0.02672307180164039
conditionpost	-0.06175240945508127	0.00781294129896211	-7.903861950592744	5.24307001959755e-15	TemTh1	NMF_11	1.0171555838019246e-12
conditionpost	-0.010764785454789302	0.005026343237080863	-2.14167336909549	0.03355684482171266	TcmTh0Act	NMF_0	1
conditionpost	-0.009381722143256268	0.011841438877006427	-0.7922788979195418	0.42923524015466064	TcmTh0Act	NMF_1	1
conditionpost	-0.0036714189635387493	0.007205014422748913	-0.509564415575174	0.6109773747034102	TcmTh0Act	NMF_2	1
conditionpost	-0.013417546881207103	0.008267800770416112	-1.622867707361532	0.10635811277662988	TcmTh0Act	NMF_3	1
conditionpost	0.019280689602024975	0.00982016678314556	1.9633770003903186	0.05113427616252441	TcmTh0Act	NMF_4	1
conditionpost	5.606840085713274e-4	0.0045496487039620144	0.12323676948575427	0.9020563462650468	TcmTh0Act	NMF_5	1
conditionpost	-0.009189508945832524	0.007233924262468618	-1.27033524438595	0.20559574752204782	TcmTh0Act	NMF_6	1
conditionpost	-0.006110428015434534	0.005669314663631549	-1.0778071738781252	0.28255415351961516	TcmTh0Act	NMF_7	1
conditionpost	-0.021422345250028615	0.012406272355381777	-1.7267350446917853	0.08592139448716754	TcmTh0Act	NMF_8	1
conditionpost	-0.009693363547609241	0.006147485487182116	-1.5768013715234461	0.11658739881401008	TcmTh0Act	NMF_9	1
conditionpost	0.055975312756388985	0.01838390497720219	3.04479993917526	0.0026757480405920657	TcmTh0Act	NMF_10	0.3344685050740082
conditionpost	0.005312226660304302	0.00549313823413711	0.9670658981948548	0.3348014799036233	TcmTh0Act	NMF_11	1
conditionpost	-0.016730186143282193	0.02527497324394111	-0.661926957619737	0.5148923253878146	TcmPHLDA3	NMF_0	1
conditionpost	-0.04896229110329933	0.03017768831418195	-1.6224665916603558	0.11894787461854764	TcmPHLDA3	NMF_1	1
conditionpost	0.04964377390263772	0.02811780861605931	1.7655634043359976	0.09134631248467603	TcmPHLDA3	NMF_2	1
conditionpost	-0.04038679686550842	0.03301512158513768	-1.2232817850257205	0.23416507439006629	TcmPHLDA3	NMF_3	1
conditionpost	-0.02879212092274214	0.026722245870797412	-1.0774588731034291	0.2929485774923887	TcmPHLDA3	NMF_4	1
conditionpost	-0.006841468352036838	0.01734015293258838	-0.3945448681239287	0.6969776421638378	TcmPHLDA3	NMF_5	1
conditionpost	0.012592867482850694	0.02247122488683307	0.5603996909945678	0.5808694859365662	TcmPHLDA3	NMF_6	1
conditionpost	-0.014431989404593023	0.014263536103105864	-1.011810065909987	0.32262833372718147	TcmPHLDA3	NMF_7	1
conditionpost	8.272399033967916e-5	0.06258688136224316	0.0013217464832747541	0.9989573114042583	TcmPHLDA3	NMF_8	1
conditionpost	0.002084167447633278	0.012561191619000623	0.1659211570724447	0.8697343595569943	TcmPHLDA3	NMF_9	1
conditionpost	0.08345743284458554	0.0706813694806801	1.180755741686607	0.2503084433142838	TcmPHLDA3	NMF_10	1
conditionpost	0.00916447690063542	0.04109050180186526	0.22303151577037708	0.8255687875749856	TcmPHLDA3	NMF_11	1
