## supplementary data 2 for "Systems Analysis of Immune Changes after B-cell Depletion in Autoimmune Multiple Sclerosis"

var	Estimate	Std. Error	t value	Pr(>|t|)	cell	component	padj
conditionpost	0.002675078707485292	8.918044426019022e-4	2.9996247828510048	0.0027106706355178823	Tnaive	NMF_0	0.42557528977630754
conditionpost	0.003916703191836214	0.0022036145142190966	1.7773994346847872	0.07553698705384797	Tnaive	NMF_1	1
conditionpost	0.009594655110491521	0.00172691238795021	5.5559593975002235	2.8411944291367907e-8	Tnaive	NMF_2	5.597153025399477e-6
conditionpost	-0.02087774086758739	0.0012441925895667557	-16.78015207827053	3.126034357907849e-62	Tnaive	NMF_3	6.752234213080954e-60
conditionpost	0.002908614167285058	0.0010467715837272355	2.7786522031180545	0.005470037319755349	Tnaive	NMF_4	0.8205055979633022
conditionpost	0.0032172938583923502	9.99057735431318e-4	3.220328259610907	0.0012850789188807816	Tnaive	NMF_5	0.20818278485868663
conditionpost	-0.020143202098310452	0.0018272517276023323	-11.023769628469193	4.473768041674365e-28	Tnaive	NMF_6	9.618601289599885e-26
conditionpost	-0.008909034600495599	8.290981579894223e-4	-10.745452169499647	9.112898597482779e-27	Tnaive	NMF_7	1.9501602998613146e-24
conditionpost	-0.01357365123289145	0.0021853041005324364	-6.211332889360483	5.491216304703402e-10	Tnaive	NMF_8	1.109225693550087e-7
conditionpost	-6.362373386954051e-4	7.558366967098767e-4	-0.841765610832231	0.3999419818307187	Tnaive	NMF_9	1
conditionpost	0.008494095614874464	0.0018325422065102787	4.635143236918849	3.61811440591358e-6	Tnaive	NMF_10	6.729692794999258e-4
conditionpost	-0.023698093654899163	0.0023530971165714974	-10.071022350929438	9.966294891802903e-24	Tnaive	NMF_11	2.1228208119540183e-21
conditionpost	0.0029002086899200326	0.0031545111954364435	0.9193844973876446	0.3581110107683164	TregEff	NMF_0	1
conditionpost	-0.03485609753607558	0.017226811344464375	-2.0233632817530194	0.04329508731081297	TregEff	NMF_1	1
conditionpost	-0.0014229497859023293	0.004985891267897875	-0.285395270262736	0.7753990459292631	TregEff	NMF_2	1
conditionpost	-0.004792073728718158	0.0033184331387295847	-1.4440772281320502	0.14902313263129363	TregEff	NMF_3	1
conditionpost	0.002106380032761588	0.0033679886300687265	0.6254118597539937	0.531840130555495	TregEff	NMF_4	1
conditionpost	-0.011406962376229532	0.00775712750422568	-1.4705137140024591	0.14172987002286325	TregEff	NMF_5	1
conditionpost	-0.015849279891523536	0.00541100725455259	-2.929081249741188	0.0034750062268260125	TregEff	NMF_6	0.538625965158032
conditionpost	-0.01670578040314857	0.0044764503962385705	-3.731925727845872	2.0047107796435234e-4	TregEff	NMF_7	0.034681496487832954
conditionpost	-0.00657763297118195	0.006058670655404016	-1.0856561356929093	0.277886664165419	TregEff	NMF_8	1
conditionpost	-0.001939888936616762	0.0026735304118896946	-0.7255907499648068	0.4682554827995935	TregEff	NMF_9	1
conditionpost	-0.009001826725518728	0.004287746718429614	-2.099430613946256	0.03602324459228975	TregEff	NMF_10	1
conditionpost	-0.03582393084614448	0.0065325443517383515	-5.483916972811904	5.240368651387422e-8	TregEff	NMF_11	1.0271122556719348e-5
conditionpost	0.0011640834424567806	0.004360481638990371	0.26696212456161456	0.7896516076063922	TregNaive	NMF_0	1
conditionpost	-0.028120459974631737	0.01970567836570265	-1.4270231885837967	0.1544423648321327	TregNaive	NMF_1	1
conditionpost	-2.6415407661771554e-4	0.006429053060478965	-0.04108755583952764	0.9672489359572756	TregNaive	NMF_2	1
conditionpost	-0.011645713703482764	0.005459104329332479	-2.1332645432161512	0.033580668457879576	TregNaive	NMF_3	1
conditionpost	-0.008351112812005105	0.0051782125924095335	-1.612740431755652	0.10767959230476931	TregNaive	NMF_4	1
conditionpost	0.0011614295239440755	0.006907615452245906	0.16813754789526597	0.866569752116842	TregNaive	NMF_5	1
conditionpost	-0.0330516185417989	0.007478015150762362	-4.419838403032573	1.3101725536709932e-5	TregNaive	NMF_6	0.0023452088710710778
conditionpost	-0.0056203893355547185	0.0053879443853287355	-1.04314167586045	0.29758460688765204	TregNaive	NMF_7	1
conditionpost	0.005796519305046619	0.009392065487679225	0.6171719429182703	0.5375125499223539	TregNaive	NMF_8	1
conditionpost	0.002951024830761781	0.003682354610888616	0.8013961561539147	0.4234324344023136	TregNaive	NMF_9	1
conditionpost	0.0066634257816677155	0.007736434911637802	0.8613044454938831	0.38964528716109637	TregNaive	NMF_10	1
conditionpost	-0.0038537950506074836	0.011326567200194464	-0.3402438693465146	0.7338718798941888	TregNaive	NMF_11	1
conditionpost	-2.2004868759295377e-4	0.001589530668781339	-0.13843626418461033	0.8899069276084074	TnaiveAct	NMF_0	1
conditionpost	0.003435743336704194	0.003932936545093483	0.8735821941979816	0.38243078289877264	TnaiveAct	NMF_1	1
conditionpost	0.006503183561084085	0.0032717798606699123	1.9876592674399942	0.046959680389268274	TnaiveAct	NMF_2	1
conditionpost	-0.018925256323151732	0.0021142659415565026	-8.951218458931963	6.749469855805768e-19	TnaiveAct	NMF_3	1.4106391998634056e-16
conditionpost	0.006465337719544663	0.0021942524653869653	2.946487617779422	0.003244144285943646	TnaiveAct	NMF_4	0.5060865086072087
conditionpost	0.0047963716938021345	0.0016697805791269546	2.872456269859073	0.004107701216301199	TnaiveAct	NMF_5	0.6284782860940835
conditionpost	-0.015649332400906456	0.0027525719107800405	-5.685349160041255	1.4591463622221557e-8	TnaiveAct	NMF_6	2.8938899912359293e-6
conditionpost	-0.008143270262443934	0.0014269869796422103	-5.706618475583921	1.2901887032664655e-8	TnaiveAct	NMF_7	2.580377406532931e-6
conditionpost	-0.024385324691257076	0.0037116780718226905	-6.569892167205707	6.119652985603641e-11	TnaiveAct	NMF_8	1.2484092090631428e-8
conditionpost	-0.004431972906631149	0.0013103867478517952	-3.3821869107702582	7.30317394328495e-4	TnaiveAct	NMF_9	0.12123268745853016
conditionpost	0.0033679900070921376	0.0030591111196661353	1.1009701430720544	0.27101697366631383	TnaiveAct	NMF_10	1
conditionpost	-0.02072667565406452	0.004119384353932194	-5.031498368021837	5.216759728219325e-7	TnaiveAct	NMF_11	9.96401108089891e-5
conditionpost	0.004114890193185645	0.0023556927047816765	1.7467856417915126	0.08089878167439574	TcmTfh	NMF_0	1
conditionpost	0.008849804472638036	0.007248536215432995	1.2209091890574748	0.22233063657434637	TcmTfh	NMF_1	1
conditionpost	0.0043686561851262965	0.005417177818228137	0.8064450405202329	0.42012635342697147	TcmTfh	NMF_2	1
conditionpost	-0.012779672818631276	0.002883588302066766	-4.431864565920055	1.0087689880669305e-5	TcmTfh	NMF_3	0.0018258718684011441
conditionpost	0.0036824215931539374	0.002756536731941469	1.3358870028771044	0.18180823738736285	TcmTfh	NMF_4	1
conditionpost	-8.914657582837171e-4	0.0036740762535125097	-0.24263670560224582	0.8083231893434771	TcmTfh	NMF_5	1
conditionpost	-0.027417777188869952	0.0051263540146500464	-5.34839714746888	1.038812081377958e-7	TcmTfh	NMF_6	2.0152954378732384e-5
conditionpost	-0.009772465174913534	0.0026049991381532837	-3.751427411926653	1.8317506923972357e-4	TcmTfh	NMF_7	0.03204228309240876
conditionpost	0.001372249479705061	0.00530665913751905	0.2585900929650835	0.7959904000354655	TcmTfh	NMF_8	1
conditionpost	-0.00411600066334925	0.002104507222049868	-1.9558025841983633	0.05069156039186312	TcmTfh	NMF_9	1
conditionpost	0.004738948184163459	0.0042329747581492504	1.1195314063803754	0.263109879523576	TcmTfh	NMF_10	1
conditionpost	-0.015302288070398906	0.00688809190285165	-2.221556896484468	0.02647628851062562	TcmTfh	NMF_11	1
conditionpost	0.005863677522728291	0.004224985512091674	1.3878574271904058	0.1656438876080102	TcmTh2	NMF_0	1
conditionpost	-0.011582165162102642	0.008562246963311404	-1.3527015994436233	0.17660934358916425	TcmTh2	NMF_1	1
conditionpost	-0.0049140646342256174	0.006943298463134543	-0.7077420998559767	0.4793526503582912	TcmTh2	NMF_2	1
conditionpost	-0.007895823671101213	0.0043563144582360455	-1.8125008529109676	0.07035831919291971	TcmTh2	NMF_3	1
conditionpost	0.005833474884878971	0.0038365966019329656	1.5204816899279774	0.12886383968663406	TcmTh2	NMF_4	1
conditionpost	0.01570853252667484	0.008351840343614424	1.880846840982195	0.060428168963947204	TcmTh2	NMF_5	1
conditionpost	-0.0275371451567168	0.007762492986269389	-3.547461518538647	4.162253186783718e-4	TcmTh2	NMF_6	0.07034207885664484
conditionpost	-0.010047683061749196	0.004188452913454887	-2.398900804034888	0.01671788497891681	TcmTh2	NMF_7	1
conditionpost	-0.01418897208487266	0.009566100719368878	-1.4832555605591382	0.13847886712954077	TcmTh2	NMF_8	1
conditionpost	-0.0016083832312730735	0.0030842606711752856	-0.5214809650509159	0.6022048658077794	TcmTh2	NMF_9	1
conditionpost	0.00807644307767201	0.005886071120895134	1.372128014050189	0.17048486592054765	TcmTh2	NMF_10	1
conditionpost	-0.02657567418774537	0.009510934686092135	-2.794223182565542	0.005351872606863142	TcmTh2	NMF_11	0.8081327636363345
conditionpost	5.308656209527661e-4	0.0016292179612419633	0.3258407613847345	0.7445664051423012	TcmTh0	NMF_0	1
conditionpost	0.012953021751673458	0.0036848437522895654	3.5152160098037104	4.4556824958586963e-4	TcmTh0	NMF_1	0.0748554659304261
conditionpost	0.006621683717370723	0.0030258848787737503	2.1883462136385643	0.028717341652184578	TcmTh0	NMF_2	1
conditionpost	-0.016380391684166176	0.0017513719989547241	-9.352891158441798	1.5662032300544244e-20	TcmTh0	NMF_3	3.3046888154148353e-18
conditionpost	0.0026910571205213877	0.0021724851765705815	1.2386998767786337	0.21554863945988856	TcmTh0	NMF_4	1
conditionpost	-6.543006175837064e-4	0.0020807102564445305	-0.3144602260488494	0.7531922734634523	TcmTh0	NMF_5	1
conditionpost	-0.015351549139244901	0.0030636944059640667	-5.010796478056093	5.718374660860369e-7	TcmTh0	NMF_6	1.08649118556347e-4
conditionpost	-0.006357450441815395	0.0013866727417046192	-4.584679752196082	4.723144695124381e-6	TcmTh0	NMF_7	8.69058623902886e-4
conditionpost	-0.017768497240321375	0.00385843197329184	-4.605108335021932	4.2851683218228966e-6	TcmTh0	NMF_8	7.927561395372359e-4
conditionpost	-8.907061475033175e-4	0.0012292166770521377	-0.724612807596604	0.4687432293160039	TcmTh0	NMF_9	1
conditionpost	0.013613973354071274	0.003182041699317346	4.278376790911296	1.938451821075997e-5	TcmTh0	NMF_10	0.003450444241515275
conditionpost	-0.023893288544793233	0.003665106506819318	-6.519125296996758	8.201475571717711e-11	TcmTh0	NMF_11	1.6648995410586953e-8
conditionpost	0.002127303667232773	0.0036388700206166852	0.58460556578832	0.5589999952912759	TnaiveMX1	NMF_0	1
conditionpost	-0.003044493332063985	0.011054490689783168	-0.27540783356738274	0.7830836251019231	TnaiveMX1	NMF_1	1
conditionpost	0.018960996622273126	0.007172034839000221	2.6437401724775063	0.008381846518030502	TnaiveMX1	NMF_2	1
conditionpost	-0.017295523972475767	0.004363776818428276	-3.9634300038985915	8.140712754165779e-5	TnaiveMX1	NMF_3	0.014327654447331771
conditionpost	0.007983300391137762	0.004344468701937524	1.8375780650870863	0.0665452672215384	TnaiveMX1	NMF_4	1
conditionpost	-0.0024118098544618416	0.005539869064688036	-0.4353550284852547	0.6634379969472446	TnaiveMX1	NMF_5	1
conditionpost	-0.017297280971279614	0.007012758666162477	-2.4665444505799647	0.013879157104094157	TnaiveMX1	NMF_6	1
conditionpost	-0.02647223163343451	0.008727618307065844	-3.0331564353590825	0.002508953002062312	TnaiveMX1	NMF_7	0.3964145743258453
conditionpost	-0.0021996244843191614	0.007667250316734786	-0.28688570132087515	0.77428413284111	TnaiveMX1	NMF_8	1
conditionpost	-0.0014152006643356105	0.002760572111344725	-0.5126475988508921	0.6083584276582574	TnaiveMX1	NMF_9	1
conditionpost	0.0029019773501178536	0.005760593372962959	0.5037636163903064	0.6145848728251356	TnaiveMX1	NMF_10	1
conditionpost	-0.031222570346105417	0.010820086242889437	-2.8856119669677995	0.00402588369724192	TnaiveMX1	NMF_11	0.6199860893752557
conditionpost	-0.01078490446116125	0.004453551632390775	-2.421641276755929	0.015559717503658168	TemraTh1	NMF_0	1
conditionpost	0.009073080951861568	0.006073791676660119	1.4938083877204544	0.13542032563381093	TemraTh1	NMF_1	1
conditionpost	0.022477065460175097	0.005088529461077989	4.41720257927197	1.0660781844372672e-5	TemraTh1	NMF_2	0.001918940731987081
conditionpost	-0.008170066750196001	0.0024536489496360804	-3.3297618843998715	8.887093958003487e-4	TemraTh1	NMF_3	0.14663705030705754
conditionpost	5.107704654552478e-4	0.002558842972454745	0.1996099295476722	0.8418106971826358	TemraTh1	NMF_4	1
conditionpost	-0.008501850160449891	0.005396634419730294	-1.575398572370738	0.11535960514796743	TemraTh1	NMF_5	1
conditionpost	-0.026306219121399552	0.0038179342883542314	-6.890170740141046	7.949508178727226e-12	TemraTh1	NMF_6	1.6375986848178086e-9
conditionpost	-0.0049676429879706155	0.0021804014799991795	-2.278315729253901	0.022837391006905107	TemraTh1	NMF_7	1
conditionpost	-0.025940287318805107	0.0053451578609689	-4.853044193179917	1.3327360012769256e-6	TemraTh1	NMF_8	2.5055436824006203e-4
conditionpost	-0.006673259607251812	0.00210538939017694	-3.1696082626743847	0.0015549608106682168	TemraTh1	NMF_9	0.2503486905175829
conditionpost	-0.012856761029061265	0.0039761046945245345	-3.2335066646424626	0.0012474043227704349	TemraTh1	NMF_10	0.20332690461158087
conditionpost	-0.061735154261398244	0.006886742469125002	-8.964347735982935	8.385272969723831e-19	TemraTh1	NMF_11	1.7441367777025567e-16
conditionpost	0.0042755601510924375	0.0039233130471900204	1.0897830735568517	0.2760074650772756	TemTph	NMF_0	1
conditionpost	0.01895468038017256	0.0075265972029854794	2.5183598735234627	0.01190765373568057	TemTph	NMF_1	1
conditionpost	0.007889656845553844	0.0038034019092368894	2.074368429587505	0.03823840098172781	TemTph	NMF_2	1
conditionpost	-0.009338070493554545	0.0029495329875279283	-3.165948824115711	0.0015811046158805844	TemTph	NMF_3	0.25297673854089353
conditionpost	9.744980493184385e-4	0.0025948477249518234	0.37555115082390095	0.707310906599798	TemTph	NMF_4	1
conditionpost	-1.416414836619775e-4	0.0070128457056977634	-0.020197433339635192	0.9838889255147938	TemTph	NMF_5	1
conditionpost	-0.01680618960263938	0.004479372520813729	-3.751907108539913	1.8309876052805004e-4	TemTph	NMF_6	0.03204228309240876
conditionpost	-0.013691916021419817	0.002753729643882253	-4.972135173777166	7.491448027178958e-7	TemTph	NMF_7	1.415883677136823e-4
conditionpost	-0.025696884852530598	0.005760816654238529	-4.460632301780352	8.865903368027954e-6	TemTph	NMF_8	0.0016135944129810876
conditionpost	-0.001641623623217089	0.0024647049692438873	-0.666052790781162	0.5054936497861281	TemTph	NMF_9	1
conditionpost	0.009193960879638804	0.0044090954187818365	2.085226107939154	0.03724037050043678	TemTph	NMF_10	1
conditionpost	-0.046286548282132876	0.006887676856529843	-6.7201974259653365	2.6912807347107402e-11	TemTph	NMF_11	5.517125506157017e-9
conditionpost	2.3444542564761506e-4	0.002068920310302314	0.11331776505850896	0.9097860815498864	TemTh1pre	NMF_0	1
conditionpost	-0.0033661170154520997	0.003410689920296381	-0.9869314109796273	0.3237544466202483	TemTh1pre	NMF_1	1
conditionpost	0.01462775235241764	0.0031258457118365276	4.679614319103229	2.9991828433734405e-6	TemTh1pre	NMF_2	5.608471917108334e-4
conditionpost	-0.015888968779806494	0.0016695494595047923	-9.516920082451074	3.496822107047126e-21	TemTh1pre	NMF_3	7.413262866939907e-19
conditionpost	-6.770951390650103e-6	0.00191228080360043	-0.003540772556991525	0.9971751094031196	TemTh1pre	NMF_4	1
conditionpost	0.0034497282339561912	0.001957197173523483	1.7625859472021155	0.07807035985921365	TemTh1pre	NMF_5	1
conditionpost	-0.012409822519250574	0.0023790213219504943	-5.2163561565207415	1.946589124891095e-7	TemTh1pre	NMF_6	3.737451119790903e-5
conditionpost	-0.005401995411524321	0.0014731202029092938	-3.667043192304209	2.4955474925352395e-4	TemTh1pre	NMF_7	0.04292341687160612
conditionpost	-0.01157191336777447	0.0035758380722977676	-3.2361402093184193	0.0012245192202217882	TemTh1pre	NMF_8	0.20082115211637325
conditionpost	0.002462603010020738	0.0011962832458750142	2.05854509666687	0.039622483258004305	TemTh1pre	NMF_9	1
conditionpost	0.011907117445117906	0.0032624101042261783	3.6497917382285063	2.668486914978123e-4	TemTh1pre	NMF_10	0.04536427755462809
conditionpost	-0.03297846249684427	0.0041711664845296564	-7.906292548896652	3.672281955506866e-15	TemTh1pre	NMF_11	7.601623647899213e-13
conditionpost	0.005420201942991774	0.0020888565026479645	2.594817756088457	0.00953337921222327	TcmTh17	NMF_0	1
conditionpost	0.005208016148380664	0.004426465165582865	1.1765632290240526	0.23951010573349482	TcmTh17	NMF_1	1
conditionpost	0.003361989740549442	0.003881090469777695	0.8662487429060147	0.38645782885001656	TcmTh17	NMF_2	1
conditionpost	-0.01951275136001128	0.0020834534851370146	-9.365580512937662	1.9698646307743604e-20	TcmTh17	NMF_3	4.1367157246261566e-18
conditionpost	0.0032948001783703624	0.0026755458771513065	1.2314497039678443	0.21829971250647573	TcmTh17	NMF_4	1
conditionpost	-0.00569852812769362	0.003055114216113875	-1.8652422543279528	0.062294006784961005	TcmTh17	NMF_5	1
conditionpost	-0.024247690623916338	0.004020271860699904	-6.031355954046094	1.9322005651930916e-9	TcmTh17	NMF_6	3.883723136038114e-7
conditionpost	-0.008086111650389026	0.0019208471992623328	-4.209658974172622	2.6710468314034647e-5	TcmTh17	NMF_7	0.004727752891584132
conditionpost	0.0011881939737722741	0.004529180193862284	0.26234195216663153	0.7930848795357411	TcmTh17	NMF_8	1
conditionpost	0.0027687931215694766	0.001451413675300455	1.9076526345917975	0.056579435095725904	TcmTh17	NMF_9	1
conditionpost	0.008832876292180021	0.0037362401109468173	2.3641083093938637	0.01816874782698396	TcmTh17	NMF_10	1
conditionpost	-0.024638110512917127	0.004329725814483461	-5.690455139329988	1.4542160759979545e-8	TcmTh17	NMF_11	2.8938899912359293e-6
conditionpost	-0.0010466800184702014	0.003075911113898003	-0.3402829209663921	0.7337397885607874	TregAct	NMF_0	1
conditionpost	-0.02435490383685414	0.0160111568684242	-1.5211208057604348	0.1286555348490713	TregAct	NMF_1	1
conditionpost	0.008220582249136712	0.004668198527500173	1.7609752885850047	0.0786544582297433	TregAct	NMF_2	1
conditionpost	-0.001957322565831317	0.004010586169391052	-0.4880390255094575	0.6256663788809879	TregAct	NMF_3	1
conditionpost	-6.93459014074348e-4	0.00411244073944232	-0.16862468252086876	0.8661378188697056	TregAct	NMF_4	1
conditionpost	0.006720221141843515	0.006256314940008739	1.074150071772782	0.2831046057143499	TregAct	NMF_5	1
conditionpost	-0.030103182641868915	0.005716684006934361	-5.265846880001349	1.829575912098765e-7	TregAct	NMF_6	3.531081510350616e-5
conditionpost	-0.004651590437056776	0.004555608312322494	-1.0210690028979574	0.30755453637025526	TregAct	NMF_7	1
conditionpost	-0.008724220353288936	0.006803276946508518	-1.2823556091989254	0.20011840601353986	TregAct	NMF_8	1
conditionpost	-0.002360277888931586	0.002931206612957245	-0.8052239915460416	0.42094838251244315	TregAct	NMF_9	1
conditionpost	-0.01163939177144344	0.004880512502437776	-2.384870803144067	0.01733528787872345	TregAct	NMF_10	1
conditionpost	-0.01009332462315314	0.006367800322165933	-1.585056709146309	0.11337951835619747	TregAct	NMF_11	1
conditionpost	-2.698159481157478e-4	0.004704171008690232	-0.057356747366816466	0.9542780163373231	TemTh117	NMF_0	1
conditionpost	0.011677405825231227	0.006974139690690539	1.6743865685424775	0.09451856478986934	TemTh117	NMF_1	1
conditionpost	0.02687002822773055	0.00771387478502264	3.4833373598313715	5.272285036972524e-4	TemTh117	NMF_2	0.08804716011744115
conditionpost	-0.01830360801660418	0.0033847239885962136	-5.407710666592773	8.872736038107416e-8	TemTh117	NMF_3	1.7301835274309462e-5
conditionpost	-0.0016264440541054307	0.003717543513742151	-0.4375050481838801	0.6618852699284569	TemTh117	NMF_4	1
conditionpost	0.0039440655129919285	0.004728209318156339	0.8341562836160202	0.40448845889029106	TemTh117	NMF_5	1
conditionpost	-0.007329192057052948	0.005508183869475722	-1.330600472084559	0.18377049487270183	TemTh117	NMF_6	1
conditionpost	-0.007492777196270641	0.0030484592048521763	-2.4578899348052703	0.014226216686906362	TemTh117	NMF_7	1
conditionpost	-0.018963813677009896	0.006844202260901808	-2.7707851045464547	0.0057462638697162415	TemTh117	NMF_8	0.85619331658772
conditionpost	-0.002327784270570678	0.002706215971708668	-0.8601620472666661	0.39000557551006565	TemTh117	NMF_9	1
conditionpost	6.246550642516217e-6	0.0068326296504049215	9.142235072181951e-4	0.9992708257955073	TemTh117	NMF_10	1
conditionpost	-0.04098584040453683	0.009082329324761608	-4.512701416011759	7.552076827726061e-6	TemTh117	NMF_11	0.0013820300594738692
conditionpost	0.005624801074908172	0.0040601143258477395	1.3853799729478629	0.16652237645166845	TemTh1	NMF_0	1
conditionpost	-0.0023212204610001744	0.009193359514997149	-0.2524888162171361	0.8007617039228994	TemTh1	NMF_1	1
conditionpost	0.023443091599559287	0.008135949740650562	2.881420405343451	0.004120218349418958	TemTh1	NMF_2	0.6284782860940835
conditionpost	-0.012185347869784592	0.004670408542656537	-2.6090539528804357	0.00933718883183738	TemTh1	NMF_3	1
conditionpost	0.0030856854965915725	0.00428419549398342	0.7202485276232155	0.47169131579374923	TemTh1	NMF_4	1
conditionpost	-0.0027903982095015363	0.00755336604888313	-0.3694244647277667	0.7119597553989329	TemTh1	NMF_5	1
conditionpost	-0.009621328389199112	0.005997924068371841	-1.6041097352222495	0.10928895823496747	TemTh1	NMF_6	1
conditionpost	-0.003022646336194961	0.004173237168746416	-0.7242929682577621	0.46920730628730434	TemTh1	NMF_7	1
conditionpost	-0.015765194828869466	0.008759260117844943	-1.799831791357762	0.07245901523159301	TemTh1	NMF_8	1
conditionpost	0.0018362435799433225	0.0033225030167944704	0.5526687472250721	0.5807245897279926	TemTh1	NMF_9	1
conditionpost	0.005882451293260573	0.0074686818037729506	0.7876157329783333	0.4312755989709397	TemTh1	NMF_10	1
conditionpost	-0.039717850629597116	0.010795741665888176	-3.6790293672083245	2.581866561765584e-4	TemTh1	NMF_11	0.044149918206191484
conditionpost	-0.005825292817501365	0.00653294628316955	-0.8916792768538031	0.37382520083356496	TnaiveSOX4	NMF_0	1
conditionpost	-0.01736155647856107	0.016136418489685177	-1.0759237862887006	0.28348590828159126	TnaiveSOX4	NMF_1	1
conditionpost	-0.020808875433808688	0.013023842477995658	-1.597752389048484	0.11195516339868093	TnaiveSOX4	NMF_2	1
conditionpost	-0.011013310997162165	0.010242327636574261	-1.075274233352466	0.2837756917701595	TnaiveSOX4	NMF_3	1
conditionpost	0.012798493007652541	0.006927897793073898	1.8473847897189992	0.06642931171692582	TnaiveSOX4	NMF_4	1
conditionpost	0.006783197398944135	0.008509355068813734	0.7971458875660435	0.4264782507871716	TnaiveSOX4	NMF_5	1
conditionpost	-0.0022451272623100343	0.010145939860608391	-0.22128332053561053	0.8251374040087724	TnaiveSOX4	NMF_6	1
conditionpost	-0.003028933290841764	0.006247504390161675	-0.4848229151485847	0.6284260845888635	TnaiveSOX4	NMF_7	1
conditionpost	-0.005579021875376871	0.016299025664275685	-0.34229174125451	0.7325541647445541	TnaiveSOX4	NMF_8	1
conditionpost	-0.0018327122154445064	0.008930186168583222	-0.20522665270877183	0.8376405766738227	TnaiveSOX4	NMF_9	1
conditionpost	-0.009034474853816686	0.01106780717951487	-0.8162840847587561	0.4154800099326441	TnaiveSOX4	NMF_10	1
conditionpost	0.016009082154545808	0.019674553706146666	0.8136948056689234	0.41695804111949775	TnaiveSOX4	NMF_11	1
conditionpost	0.013346854356251124	0.022441486254588076	0.5947402148341405	0.5652305084631166	TcmTh0Act	NMF_0	1
conditionpost	-0.07695883298308415	0.041127314845774914	-1.8712340757395756	0.09082356337255477	TcmTh0Act	NMF_1	1
conditionpost	0.06422523008464147	0.03953275675765642	1.6246079290233861	0.1353084216326489	TcmTh0Act	NMF_2	1
conditionpost	-0.019530052456296958	0.018876148073862762	-1.0346418336980328	0.325208623127507	TcmTh0Act	NMF_3	1
conditionpost	0.01989751202091842	0.029679527305943226	0.6704120256300041	0.5177777431255075	TcmTh0Act	NMF_4	1
conditionpost	-0.003503462775127362	0.02766239453908529	-0.12665074132238194	0.9017272100319585	TcmTh0Act	NMF_5	1
conditionpost	0.009969607394420349	0.020966220809217295	0.475508079645782	0.6446412794666525	TcmTh0Act	NMF_6	1
conditionpost	0.0011476559456795763	0.03037164984056529	0.03778707945416691	0.970601156910071	TcmTh0Act	NMF_7	1
conditionpost	-0.0362358981425735	0.04417257788315539	-0.8203256381917335	0.43114994008731156	TcmTh0Act	NMF_8	1
conditionpost	-0.008032821952964973	0.018189574830976114	-0.4416168067483029	0.6681627838509838	TcmTh0Act	NMF_9	1
conditionpost	0.07756598319325922	0.06772259410446498	1.1453486715764372	0.2787356785528035	TcmTh0Act	NMF_10	1
conditionpost	-0.07869573706842613	0.07856451042710862	-1.0016703043219402	0.3401242256749921	TcmTh0Act	NMF_11	1
conditionpost	-5.242356171754994e-4	0.02175641850842841	-0.024095676270081454	0.980960275462331	TcmPHLDA3	NMF_0	1
conditionpost	-0.06323166762245812	0.07940484157154785	-0.7963200526693719	0.4330573517222166	TcmPHLDA3	NMF_1	1
conditionpost	0.0362379875564334	0.04554751546521166	0.795608436295747	0.4334636612730385	TcmPHLDA3	NMF_2	1
conditionpost	-0.028234425408800883	0.02107565259266489	-1.3396702799431943	0.1919453889489031	TcmPHLDA3	NMF_3	1
conditionpost	0.04294379881872952	0.025667734467564547	1.6730654149861242	0.1063061933895216	TcmPHLDA3	NMF_4	1
conditionpost	-0.06399050015233329	0.026959750481028853	-2.3735568397549667	0.02529108622213687	TcmPHLDA3	NMF_5	1
conditionpost	-0.001977074669329117	0.039922539835168885	-0.04952276777710061	0.9608811769038224	TcmPHLDA3	NMF_6	1
conditionpost	-0.02144777349033499	0.017197350950325683	-1.2471556550940082	0.2234582453402651	TcmPHLDA3	NMF_7	1
conditionpost	-0.035782019174790465	0.04053538114800904	-0.8827354809897466	0.3854682910550903	TcmPHLDA3	NMF_8	1
conditionpost	1.5627418896826327e-4	0.016451323339884118	0.009499186523761076	0.9924933733958353	TcmPHLDA3	NMF_9	1
conditionpost	0.10322482772875873	0.03069350375195032	3.3630838812984862	0.0023976220190750947	TcmPHLDA3	NMF_10	0.38122190103294007
conditionpost	-0.05313812341702619	0.05624349026433803	-0.9447870885551916	0.3534654323122338	TcmPHLDA3	NMF_11	1
